# A chromosome-scale strawberry genome assembly of a Japanese variety, Reikou

**DOI:** 10.1101/2021.04.23.441065

**Authors:** Kenta Shirasawa, Hideki Hirakawa, Shinobu Nakayama, Shigemi Sasamoto, Hisano Tsuruoka, Chiharu Minami, Akiko Watanabe, Yoshie Kishida, Mitsuyo Kohara, Manabu Yamada, Tsunakazu Fujishiro, Akiko Komaki, Sachiko N Isobe

## Abstract

Cultivated strawberry (*Fragaria* × *ananassa*) is an octoploid species (2n = 8x= 56) that is widely consumed around the world as both fresh and processed fruit. In this study, we report a chromosome-scale strawberry genome assembly of a Japanese variety, Reikou. The Illumina short reads derived from paired-end, mate-pair, and 10X Genomics libraries were assembled using Denovo MAGIC 3.0. The generated phased scaffolds consisted of 32,715 sequences with a total length of 1.4 Gb and an N50 length of 3.9 Mb. A total of 63 pseudomolecules including chr0 were created by aligning the scaffolds onto the Reikou S1 linkage maps with the IStraw90 Axiom SNP array and ddRAD-Seq. Meanwhile, genomes of diploid *Fragaria* species were resequenced and compared with the most similar chromosome-scale scaffolds to investigate the possible progenitor of each subgenome. Clustering analysis suggested that the most likely progenitors were *F. vesca* and *F. iinumae*. The phased pseudomolecules were assigned the scaffolds names with Av, Bi, and X, representing sequence similarity with *F. vesca* (Av), *F. iinumae* (Bi), and others (X), respectively. The result of a comparison with the Camerosa genome suggested the possibility of subgenome structure differences between the two varieties.
