## Supplementary Table for "A chromosome-scale strawberry genome assembly of a Japanese variety, Reikou"

### Sheet: TableS1
Supplementary Table S1 F. × ananassa genome sequences obtained in this study.
[Sample]	Library	Insert length (bp)	Read length (bp)	Number of reads	Data size (Gb)	DDBJ Sequence Read Archive accession numbers
						Experiment	Run
De novo assembly for Reikou
Reikou	470PE	400	260	495345884	128.79	DRX150760	DRR160122
Reikou	800PE	800	160	303478466	48.5566	DRX150756	DRR160118
Reikou	4kMP	4000	160	361476560	57.8362	DRX150757	DRR160119
Reikou	7kMP	7000	160	304717828	48.7549	DRX150758	DRR160120
Reikou	10kMP	10000	160	290557046	46.4891	DRX150759	DRR160121
Reikou	10X[ ]Genomics	-	302	812524512	122.7	DRX150761-DRX150813	DRR160123-DRR160175
ddRAD-Seq for S1 population
Reikou	Reikou	300-900	93	1553697	0.144494	DRX150814	DRR160176
RS1_001	RS1_001	300-900	93	1775016	0.165076	DRX150815	DRR160177
RS1_002	RS1_002	300-900	93	1540835	0.143298	DRX150816	DRR160178
RS1_005	RS1_005	300-900	93	1485255	0.138129	DRX150817	DRR160179
RS1_007	RS1_007	300-900	93	1461106	0.135883	DRX150818	DRR160180
RS1_009	RS1_009	300-900	93	1528336	0.142135	DRX150819	DRR160181
RS1_013	RS1_013	300-900	93	1388022	0.129086	DRX150820	DRR160182
RS1_016	RS1_016	300-900	93	1752180	0.162953	DRX150821	DRR160183
RS1_017	RS1_017	300-900	93	1697990	0.157913	DRX150822	DRR160184
RS1_019	RS1_019	300-900	93	2082259	0.19365	DRX150823	DRR160185
RS1_020	RS1_020	300-900	93	1661925	0.154559	DRX150824	DRR160186
RS1_023	RS1_023	300-900	93	1490659	0.138631	DRX150825	DRR160187
RS1_033	RS1_033	300-900	93	1590592	0.147925	DRX150826	DRR160188
RS1_036	RS1_036	300-900	93	1661094	0.154482	DRX150827	DRR160189
RS1_041	RS1_041	300-900	93	1529425	0.142237	DRX150828	DRR160190
RS1_045	RS1_045	300-900	93	1822383	0.169482	DRX150829	DRR160191
RS1_050	RS1_050	300-900	93	1912090	0.177824	DRX150830	DRR160192
RS1_052	RS1_052	300-900	93	2335360	0.217188	DRX150831	DRR160193
RS1_061	RS1_061	300-900	93	1515400	0.140932	DRX150832	DRR160194
RS1_062	RS1_062	300-900	93	1374536	0.127832	DRX150833	DRR160195
RS1_063	RS1_063	300-900	93	1437977	0.133732	DRX150834	DRR160196
RS1_064	RS1_064	300-900	93	1651543	0.153593	DRX150835	DRR160197
RS1_066	RS1_066	300-900	93	1517944	0.141169	DRX150836	DRR160198
RS1_101	RS1_101	300-900	93	1703650	0.158439	DRX150837	DRR160199
RS1_102	RS1_102	300-900	93	1872222	0.174117	DRX150838	DRR160200
RS1_103	RS1_103	300-900	93	2400532	0.223249	DRX150839	DRR160201
RS1_104	RS1_104	300-900	93	1741644	0.161973	DRX150840	DRR160202
RS1_105	RS1_105	300-900	93	1546585	0.143832	DRX150841	DRR160203
RS1_106	RS1_106	300-900	93	1731997	0.161076	DRX150842	DRR160204
RS1_108	RS1_108	300-900	93	1757065	0.163407	DRX150843	DRR160205
RS1_109	RS1_109	300-900	93	1547931	0.143958	DRX150844	DRR160206
RS1_110	RS1_110	300-900	93	2082120	0.193637	DRX150845	DRR160207
RS1_111	RS1_111	300-900	93	2092846	0.194635	DRX150846	DRR160208
RS1_112	RS1_112	300-900	93	1537877	0.143023	DRX150847	DRR160209
RS1_113	RS1_113	300-900	93	1545969	0.143775	DRX150848	DRR160210
RS1_114	RS1_114	300-900	93	2122806	0.197421	DRX150849	DRR160211
RS1_116	RS1_116	300-900	93	1848772	0.171936	DRX150850	DRR160212
RS1_117	RS1_117	300-900	93	1079116	0.100358	DRX150851	DRR160213
RS1_118	RS1_118	300-900	93	1826767	0.169889	DRX150852	DRR160214
RS1_120	RS1_120	300-900	93	1706107	0.158668	DRX150853	DRR160215
RS1_121	RS1_121	300-900	93	1861684	0.173137	DRX150854	DRR160216
RS1_122	RS1_122	300-900	93	2216035	0.206091	DRX150855	DRR160217
RS1_123	RS1_123	300-900	93	1609976	0.149728	DRX150856	DRR160218
RS1_124	RS1_124	300-900	93	1595739	0.148404	DRX150857	DRR160219
RS1_125	RS1_125	300-900	93	1531240	0.142405	DRX150858	DRR160220
RS1_126	RS1_126	300-900	93	1149850	0.106936	DRX150859	DRR160221
RS1_127	RS1_127	300-900	93	1675160	0.15579	DRX150860	DRR160222
RS1_128	RS1_128	300-900	93	1917431	0.178321	DRX150861	DRR160223
RS1_129	RS1_129	300-900	93	2013851	0.187288	DRX150862	DRR160224
RS1_130	RS1_130	300-900	93	2330613	0.216747	DRX150863	DRR160225
RS1_132	RS1_132	300-900	93	1477127	0.137373	DRX150864	DRR160226
RS1_133	RS1_133	300-900	93	1667111	0.155041	DRX150865	DRR160227
RS1_134	RS1_134	300-900	93	1770119	0.164621	DRX150866	DRR160228
RS1_135	RS1_135	300-900	93	1636521	0.152196	DRX150867	DRR160229
RS1_136	RS1_136	300-900	93	1575532	0.146524	DRX150868	DRR160230
RS1_137	RS1_137	300-900	93	1954741	0.181791	DRX150869	DRR160231
RS1_140	RS1_140	300-900	93	1963179	0.182576	DRX150870	DRR160232
RS1_141	RS1_141	300-900	93	176350	0.0164005	DRX150871	DRR160233
RS1_143	RS1_143	300-900	93	1647469	0.153215	DRX150872	DRR160234
RS1_144	RS1_144	300-900	93	1330390	0.123726	DRX150873	DRR160235
RS1_145	RS1_145	300-900	93	1497652	0.139282	DRX150874	DRR160236
RS1_146	RS1_146	300-900	93	1781979	0.165724	DRX150875	DRR160237
RS1_147	RS1_147	300-900	93	1629129	0.151509	DRX150876	DRR160238
RS1_150	RS1_150	300-900	93	1849715	0.172023	DRX150877	DRR160239
RS1_151	RS1_151	300-900	93	1898812	0.17659	DRX150878	DRR160240
RS1_152	RS1_152	300-900	93	2355456	0.219057	DRX150879	DRR160241
RS1_153	RS1_153	300-900	93	1701032	0.158196	DRX150880	DRR160242
RS1_154	RS1_154	300-900	93	1450951	0.134938	DRX150881	DRR160243
RS1_155	RS1_155	300-900	93	1757264	0.163426	DRX150882	DRR160244
RS1_156	RS1_156	300-900	93	1988301	0.184912	DRX150883	DRR160245
RS1_157	RS1_157	300-900	93	1642013	0.152707	DRX150884	DRR160246
RS1_158	RS1_158	300-900	93	1885519	0.175353	DRX150885	DRR160247
RS1_159	RS1_159	300-900	93	1993198	0.185367	DRX150886	DRR160248
RS1_160	RS1_160	300-900	93	2316327	0.215418	DRX150887	DRR160249
RS1_161	RS1_161	300-900	93	1735764	0.161426	DRX150888	DRR160250
RS1_163	RS1_163	300-900	93	976402	0.0908054	DRX150889	DRR160251
RS1_166	RS1_166	300-900	93	1694916	0.157627	DRX150890	DRR160252
RS1_167	RS1_167	300-900	93	1678097	0.156063	DRX150891	DRR160253
RS1_168	RS1_168	300-900	93	1537715	0.143007	DRX150892	DRR160254
RS1_169	RS1_169	300-900	93	1711934	0.15921	DRX150893	DRR160255
RS1_170	RS1_170	300-900	93	1856914	0.172693	DRX150894	DRR160256
RS1_171	RS1_171	300-900	93	2491207	0.231682	DRX150895	DRR160257
RS1_173	RS1_173	300-900	93	1909414	0.177576	DRX150896	DRR160258
RS1_174	RS1_174	300-900	93	1304398	0.121309	DRX150897	DRR160259
RS1_175	RS1_175	300-900	93	1625870	0.151206	DRX150898	DRR160260
RS1_177	RS1_177	300-900	93	1783593	0.165874	DRX150899	DRR160261
RS1_178	RS1_178	300-900	93	1607172	0.149467	DRX150900	DRR160262
RS1_179	RS1_179	300-900	93	1799975	0.167398	DRX150901	DRR160263
RS1_180	RS1_180	300-900	93	2140539	0.19907	DRX150902	DRR160264
RS1_181	RS1_181	300-900	93	2322518	0.215994	DRX150903	DRR160265
RS1_182	RS1_182	300-900	93	1985376	0.18464	DRX150904	DRR160266
RS1_183	RS1_183	300-900	93	1890447	0.175812	DRX150905	DRR160267
RS1_184	RS1_184	300-900	93	1632587	0.151831	DRX150906	DRR160268
RS1_185	RS1_185	300-900	93	1894144	0.176155	DRX150907	DRR160269
RS1_186	RS1_186	300-900	93	1710253	0.159054	DRX150908	DRR160270
RS1_187	RS1_187	300-900	93	2062577	0.19182	DRX150909	DRR160271
RS1_188	RS1_188	300-900	93	2154460	0.200365	DRX150910	DRR160272
RS1_189	RS1_189	300-900	93	2954374	0.274757	DRX150911	DRR160273
RS1_190	RS1_190	300-900	93	2033406	0.189107	DRX150912	DRR160274
RS1_191	RS1_191	300-900	93	2094804	0.194817	DRX150913	DRR160275
RS1_192	RS1_192	300-900	93	1910133	0.177642	DRX150914	DRR160276
RS1_193	RS1_193	300-900	93	2161987	0.201065	DRX150915	DRR160277
RS1_194	RS1_194	300-900	93	1852166	0.172251	DRX150916	DRR160278
RS1_195	RS1_195	300-900	93	2138875	0.198915	DRX150917	DRR160279
RS1_196	RS1_196	300-900	93	2426838	0.225696	DRX150918	DRR160280
RS1_197	RS1_197	300-900	93	2712019	0.252218	DRX150919	DRR160281
RS1_198	RS1_198	300-900	93	1980354	0.184173	DRX150920	DRR160282
RS1_199	RS1_199	300-900	93	2004677	0.186435	DRX150921	DRR160283
RS1_200	RS1_200	300-900	93	2002108	0.186196	DRX150922	DRR160284
RS1_201	RS1_201	300-900	93	1878279	0.17468	DRX150923	DRR160285
RS1_202	RS1_202	300-900	93	1734328	0.161293	DRX150924	DRR160286
RS1_203	RS1_203	300-900	93	1892933	0.176043	DRX150925	DRR160287
RS1_204	RS1_204	300-900	93	2089060	0.194283	DRX150926	DRR160288
RS1_205	RS1_205	300-900	93	2623232	0.243961	DRX150927	DRR160289
RS1_206	RS1_206	300-900	93	1815915	0.16888	DRX150928	DRR160290
RS1_207	RS1_207	300-900	93	1869374	0.173852	DRX150929	DRR160291
RS1_209	RS1_209	300-900	93	1737136	0.161554	DRX150930	DRR160292
RS1_210	RS1_210	300-900	93	1926972	0.179208	DRX150931	DRR160293
RS1_211	RS1_211	300-900	93	1630398	0.151627	DRX150932	DRR160294
RS1_212	RS1_212	300-900	93	2025610	0.188382	DRX150933	DRR160295
RS1_213	RS1_213	300-900	93	2047648	0.190431	DRX150934	DRR160296
RS1_214	RS1_214	300-900	93	1374657	0.127843	DRX150935	DRR160297
RS1_216	RS1_216	300-900	93	1677804	0.156036	DRX150936	DRR160298
RS1_217	RS1_217	300-900	93	29351	0.00272964	DRX150937	DRR160299
RS1_218	RS1_218	300-900	93	1598665	0.148676	DRX150938	DRR160300
RS1_219	RS1_219	300-900	93	1957790	0.182074	DRX150939	DRR160301
RS1_220	RS1_220	300-900	93	1607308	0.14948	DRX150940	DRR160302
RS1_221	RS1_221	300-900	93	2047382	0.190407	DRX150941	DRR160303
RS1_222	RS1_222	300-900	93	1860283	0.173006	DRX150942	DRR160304
RS1_223	RS1_223	300-900	93	2232431	0.207616	DRX150943	DRR160305
RS1_224	RS1_224	300-900	93	1736603	0.161504	DRX150944	DRR160306
RS1_225	RS1_225	300-900	93	541347	0.0503453	DRX150945	DRR160307
RS1_228	RS1_228	300-900	93	1521056	0.141458	DRX150946	DRR160308
RS1_229	RS1_229	300-900	93	955573	0.0888683	DRX150947	DRR160309
RS1_230	RS1_230	300-900	93	1554205	0.144541	DRX150948	DRR160310
RS1_231	RS1_231	300-900	93	1868552	0.173775	DRX150949	DRR160311
RS1_232	RS1_232	300-900	93	1869860	0.173897	DRX150950	DRR160312
RS1_233	RS1_233	300-900	93	2265210	0.210665	DRX150951	DRR160313
RS1_234	RS1_234	300-900	93	1864127	0.173364	DRX150952	DRR160314
RS1_235	RS1_235	300-900	93	2110527	0.196279	DRX150953	DRR160315
RS1_237	RS1_237	300-900	93	1702836	0.158364	DRX150954	DRR160316
RS1_238	RS1_238	300-900	93	1887931	0.175578	DRX150955	DRR160317
RS1_239	RS1_239	300-900	93	1562328	0.145297	DRX150956	DRR160318
RS1_240	RS1_240	300-900	93	1876204	0.174487	DRX150957	DRR160319
RS1_241	RS1_241	300-900	93	1940941	0.180508	DRX150958	DRR160320
RS1_242	RS1_242	300-900	93	2614761	0.243173	DRX150959	DRR160321
RS1_243	RS1_243	300-900	93	1884278	0.175238	DRX150960	DRR160322
RS1_245	RS1_245	300-900	93	2016606	0.187544	DRX150961	DRR160323
RS1_246	RS1_246	300-900	93	1766601	0.164294	DRX150962	DRR160324
RS1_247	RS1_247	300-900	93	1944029	0.180795	DRX150963	DRR160325
RS1_248	RS1_248	300-900	93	1609978	0.149728	DRX150964	DRR160326
RS1_249	RS1_249	300-900	93	1986793	0.184772	DRX150965	DRR160327
RS1_250	RS1_250	300-900	93	2023619	0.188197	DRX150966	DRR160328
RS1_251	RS1_251	300-900	93	2712995	0.252309	DRX150967	DRR160329
RS1_253	RS1_253	300-900	93	2143816	0.199375	DRX150968	DRR160330
RS1_254	RS1_254	300-900	93	2110347	0.196262	DRX150969	DRR160331
RS1_255	RS1_255	300-900	93	1895666	0.176297	DRX150970	DRR160332
RS1_256	RS1_256	300-900	93	2065626	0.192103	DRX150971	DRR160333

### Sheet: TableS2
Supplementary Table S2. Whole-genome sequences for wild diploid Fragaria species obtained in this study and F. × ananassa sequences used for the phylogetic analysis.
[Sample]	Abbreviation	Insert length (bp)	Total read length (bp)	Number of reads	Data size (Gb)	DDBJ Sequence Read Archive accession numbers
						Experiment	Run
Whole[-]genome resequencing for wild species
F. bucharica	BUCH	500	151	65820025	9.93882	DRX150972	DRR160334
F. chinensis	CHIN	500	151	65831737	9.94059	DRX150973	DRR160335
F. daltoniana	DALT	500	151	61722177	9.32005	DRX150974	DRR160336
F. glacilis	GLAC	500	151	65013088	9.81698	DRX150975	DRR160337
F. hayatae	HAYA	500	151	52289326	7.89569	DRX150976	DRR160338
F. iinumae	IINU	500	151	68058316	10.2768	DRX150977	DRR160339
F. mandshurica	MAND	500	151	62080213	9.37411	DRX150978	DRR160340
F. nilgirrensis	NILG	500	151	66333831	10.0164	DRX150979	DRR160341
F. nipponica	NIPP	500	151	56536004	8.53694	DRX150980	DRR160342
F. nipponica (Yakushima)	NIPPy	500	151	66633239	10.0616	DRX150981	DRR160343
F. nubicola	NUBI	500	151	68663883	10.3682	DRX150982	DRR160344
F. pentaphylla	PENT	500	151	62721139	9.47089	DRX150983	DRR160345
F. vesca (Hawaii 4)	VESC	500	151	63057190	9.52164	DRX150984	DRR160346
F. viridis	VIRI	500	151	67031995	10.1218	DRX150985	DRR160347
F. × ananassa Reikou	ANAN	101	101	515498798	52.0654	DRX012422	DRR013874

### Sheet: TableS3
Supplementary Table S3 Map rate of whole-genome shotgun reads on the pseudomolecule sequences
	F. chinensis	F. vesca (Hawaii 4)	F. bucharica	F. viridis	F. nubicola	F. iinumae	F. x ananassa (Reikou)	F. nilgirrensis	F. hayatae	F. nipponica	F. pentaphylla	F. nipponica (Yakushima)	F. mandshurica	F. daltoniana	F. glacilis
FAN_r2.3ch1Ava	2.73	2.85	2.35	2.33	2.34	1.05	1.48	1.52	1.53	1.68	1.59	1.58	1.7	1.51	1.61
FAN_r2.3ch1Avb	1.99	2.1	1.65	1.72	1.74	0.6	1.18	1.03	1.06	1	1.08	1.09	1.12	1.09	1.07
FAN_r2.3ch2Ava	3.27	3.48	2.89	2.95	2.97	1.73	1.75	1.91	1.93	1.94	2.03	2.04	2.06	1.93	1.96
FAN_r2.3ch2Avb	3.13	3.34	2.66	2.79	2.82	1.4	1.67	1.66	1.72	1.57	1.74	1.73	1.77	1.75	1.67
FAN_r2.3ch3Ava	4.7	4.79	4.1	4.14	4.15	1.4	1.68	2.34	2.44	2.69	2.59	2.64	2.73	2.49	2.64
FAN_r2.3ch3Avb	4.27	4.46	3.55	3.77	3.83	0.68	1.48	2.09	2.11	1.97	2.18	2.2	2.18	2.15	2.03
FAN_r2.3ch4Ava	3.62	3.81	2.99	3.18	3.23	0.52	1.13	1.62	1.67	1.41	1.56	1.57	1.69	1.6	1.5
FAN_r2.3ch4Avb	3.41	3.61	2.84	3.03	3.08	0.47	1.23	1.53	1.58	1.35	1.51	1.52	1.61	1.51	1.43
FAN_r2.3ch5Ava	4.3	4.5	3.92	4.06	4.1	1.23	2.27	2.87	2.59	3.56	3.71	3.87	3.07	3.12	3.16
FAN_r2.3ch5Avb	3.31	3.52	2.86	3	3.04	0.99	1.93	1.72	1.74	1.62	1.82	1.85	1.9	1.75	1.75
FAN_r2.3ch6Av1a	1.97	2.12	1.61	1.69	1.71	0.26	0.65	0.81	0.82	0.83	0.94	0.96	0.99	0.87	0.9
FAN_r2.3ch6Av1b	1.76	1.9	1.42	1.49	1.5	0.27	0.69	0.83	0.84	0.76	0.85	0.86	0.91	0.81	0.83
FAN_r2.3ch6Av2a	2.95	2.96	2.63	2.43	2.42	1.17	1.15	1.52	1.65	2.12	1.7	1.72	1.89	1.71	1.88
FAN_r2.3ch6Av2b	1.99	2.13	1.64	1.67	1.68	0.43	0.86	0.9	0.89	0.95	1.01	1.01	1.07	0.92	0.98
FAN_r2.3ch7Ava	3.63	3.9	3	3.12	3.17	0.74	1.32	1.79	1.79	1.84	2.02	2.07	2.11	1.91	1.93
FAN_r2.3ch7Avb	3.27	3.42	2.63	2.77	2.85	0.69	1.38	1.56	1.51	1.55	1.77	1.78	1.86	1.61	1.68
FAN_r2.3ch1Bia	0.74	0.71	0.83	0.76	0.74	2.14	1.17	0.98	1.03	1.19	0.99	0.97	0.97	1.02	1
FAN_r2.3ch1Bib	0.53	0.47	0.65	0.55	0.53	1.75	1.12	0.83	0.9	1.04	0.81	0.82	0.8	0.89	0.88
FAN_r2.3ch2Bia	0.15	0.16	0.26	0.27	0.27	0.62	0.97	0.56	0.57	0.48	0.54	0.55	0.52	0.54	0.53
FAN_r2.3ch2Bib	0.77	0.76	0.9	0.72	0.69	1.31	1.44	1.17	1.14	1.32	1.11	1.12	1.08	1.06	1.11
FAN_r2.3ch3Bia	0.39	0.32	0.51	0.44	0.43	1.55	0.83	0.7	0.74	0.78	0.68	0.7	0.72	0.7	0.76
FAN_r2.3ch3Bib	0.32	0.32	0.4	0.41	0.4	1.43	0.78	0.59	0.6	0.52	0.57	0.57	0.55	0.58	0.55
FAN_r2.3ch4Bia	0.13	0.13	0.22	0.22	0.22	0.86	0.56	0.4	0.41	0.37	0.39	0.39	0.38	0.39	0.4
FAN_r2.3ch4Bib	0.09	0.09	0.2	0.2	0.2	0.83	0.52	0.36	0.38	0.36	0.38	0.38	0.37	0.38	0.39
FAN_r2.3ch5Bia	0.43	0.44	0.63	0.62	0.61	2.29	1.43	1.1	1.11	0.98	1.02	1.04	1.02	1.11	1.04
FAN_r2.3ch5Bib	0.45	0.44	0.64	0.57	0.57	2.06	1.37	1.02	1.04	1.03	0.97	0.98	0.97	1	1.04
FAN_r2.3ch6Bia	0.46	0.48	0.78	0.81	0.8	3.03	1.87	1.35	1.38	1.19	1.34	1.34	1.25	1.34	1.29
FAN_r2.3ch6Bib	0.53	0.53	0.79	0.84	0.86	3.08	1.85	1.4	1.38	1.25	1.4	1.38	1.31	1.38	1.33
FAN_r2.3ch7Bia	0.26	0.26	0.37	0.38	0.4	1.63	1	0.68	0.71	0.58	0.66	0.66	0.61	0.68	0.65
FAN_r2.3ch7Bib	0.22	0.23	0.37	0.38	0.38	1.59	1.07	0.66	0.68	0.55	0.63	0.63	0.59	0.64	0.62
FAN_r2.3ch1X1a	0.54	0.51	0.65	0.57	0.56	0.82	1.13	0.73	0.77	0.92	0.76	0.77	0.79	0.76	0.82
FAN_r2.3ch1X1b	0.64	0.65	0.7	0.67	0.68	0.87	1.47	0.83	0.86	0.88	0.88	0.88	0.86	0.88	0.86
FAN_r2.3ch1X2a	0.11	0.12	0.17	0.18	0.18	0.29	0.47	0.3	0.28	0.28	0.32	0.32	0.3	0.3	0.33
FAN_r2.3ch1X2b	0.11	0.12	0.18	0.18	0.18	0.27	0.45	0.25	0.25	0.24	0.27	0.27	0.28	0.27	0.28
FAN_r2.3ch1X3a	0.03	0.03	0.06	0.07	0.06	0.24	0.16	0.12	0.12	0.1	0.12	0.12	0.11	0.12	0.12
FAN_r2.3ch1X3b	0.06	0.06	0.08	0.09	0.09	0.26	0.2	0.14	0.13	0.12	0.14	0.14	0.14	0.14	0.13
FAN_r2.3ch2X1a	0.3	0.31	0.43	0.44	0.42	0.72	1.5	0.76	0.76	0.68	0.75	0.76	0.72	0.75	0.73
FAN_r2.3ch2X1b	0.4	0.38	0.57	0.51	0.5	0.9	1.44	0.85	0.88	0.87	0.84	0.85	0.85	0.85	0.87
FAN_r2.3ch2X2a	0.04	0.05	0.08	0.08	0.08	0.37	0.27	0.18	0.18	0.15	0.17	0.17	0.16	0.17	0.17
FAN_r2.3ch2X2b	0.09	0.1	0.14	0.14	0.14	0.6	0.37	0.27	0.27	0.27	0.3	0.29	0.28	0.28	0.29
FAN_r2.3ch3X1a	0.89	0.83	1.19	1.05	1.03	1.97	2.18	1.49	1.56	1.69	1.55	1.59	1.56	1.57	1.65
FAN_r2.3ch3X1b	0.66	0.69	0.86	0.89	0.88	1.7	2.06	1.24	1.26	1.14	1.27	1.27	1.21	1.29	1.23
FAN_r2.3ch3X2a	0.2	0.19	0.35	0.34	0.34	0.59	1.13	0.58	0.6	0.54	0.58	0.58	0.58	0.59	0.59
FAN_r2.3ch3X2b	0.23	0.23	0.38	0.39	0.38	0.6	1.12	0.64	0.66	0.58	0.64	0.64	0.61	0.65	0.63
FAN_r2.3ch4X1a	0.68	0.62	0.87	0.72	0.71	1.15	1.56	1.05	1.15	1.25	1.08	1.1	1.12	1.13	1.19
FAN_r2.3ch4X1b	0.72	0.75	0.76	0.77	0.76	0.82	1.51	0.89	0.93	0.86	0.9	0.91	0.89	0.91	0.89
FAN_r2.3ch4X2a	0.06	0.06	0.11	0.11	0.11	0.22	0.34	0.19	0.2	0.19	0.2	0.2	0.2	0.2	0.2
FAN_r2.3ch4X2b	0.04	0.05	0.1	0.1	0.1	0.2	0.34	0.19	0.19	0.16	0.19	0.19	0.18	0.19	0.19
FAN_r2.3ch5X1a	0.3	0.29	0.46	0.46	0.45	0.82	1.29	0.75	0.75	0.66	0.7	0.72	0.72	0.74	0.72
FAN_r2.3ch5X1b	0.49	0.43	0.62	0.62	0.72	0.96	1.37	0.88	0.8	0.91	0.94	0.91	0.94	0.86	0.85
FAN_r2.3ch5X2a	0.08	0.08	0.13	0.14	0.13	0.18	0.37	0.22	0.23	0.18	0.22	0.21	0.21	0.22	0.22
FAN_r2.3ch5X2b	0.09	0.09	0.13	0.13	0.12	0.18	0.34	0.2	0.21	0.18	0.2	0.2	0.19	0.2	0.2
FAN_r2.3ch6X1a	0.39	0.37	0.6	0.56	0.55	1.08	1.49	0.97	1.02	0.99	0.96	0.98	0.96	0.99	1.01
FAN_r2.3ch6X1b	0.35	0.33	0.52	0.5	0.49	0.93	1.55	0.84	0.89	0.85	0.84	0.85	0.82	0.87	0.88
FAN_r2.3ch6X2a	0.14	0.15	0.17	0.18	0.18	0.19	0.45	0.26	0.24	0.23	0.27	0.27	0.25	0.23	0.26
FAN_r2.3ch6X2b	0.67	0.49	0.93	0.6	0.56	1.01	0.8	0.81	0.95	1.14	0.84	0.86	1	0.94	1.14
FAN_r2.3ch6X3a	0.09	0.1	0.13	0.14	0.14	0.17	0.37	0.2	0.2	0.18	0.21	0.2	0.2	0.2	0.2
FAN_r2.3ch6X3b	0.12	0.12	0.15	0.16	0.16	0.18	0.37	0.21	0.21	0.21	0.23	0.23	0.22	0.22	0.23
FAN_r2.3ch7X1a	0.46	0.46	0.61	0.57	0.56	0.78	1.3	0.81	0.83	0.82	0.81	0.81	0.81	0.99	0.83
FAN_r2.3ch7X1b	0.42	0.44	0.56	0.59	0.58	0.72	1.3	0.8	0.81	0.71	0.77	0.77	0.76	0.8	0.76
FAN_r2.3ch7X2a	0.63	0.59	0.78	0.68	0.66	0.77	1.22	0.8	0.87	0.91	0.83	0.84	0.88	0.89	0.9
FAN_r2.3ch7X2b	0.56	0.53	0.67	0.61	0.6	0.71	1.14	0.74	0.76	0.82	0.76	0.76	0.77	0.81	0.8
FAN_r2.3ch0	20.86	20.83	20.25	20.02	20.29	21.02	27.23	17.84	18.08	18.48	17.91	17.97	18.53	17.9	17.93
Unmapped	12.81	10.69	15.32	15.42	14.85	19.89	3.88	25.46	24.15	23.34	23	22.36	22.08	23.62	23.3

### Sheet: TableS4
Table S4. Number of SNPs in wild species with respect to the FAN_r2.3.pseudomolecule sequences
	F. chinensis	F. vesca (Hawaii 4)	F. bucharica	F. viridis	F. nubicola	F. iinumae	F. nilgirrensis	F. hayatae	F. nipponica	F. pentaphylla	F. nipponica (Yakushima)	F. mandshurica	F. daltoniana	F. glacilis
FAN_r2.2ch1Ava	833	778	4523	4537	4550	1148	4249	3575	5123	5957	5833	5188	3971	5763
FAN_r2.2ch1Avb	683	676	3993	4050	4032	943	3525	3120	4294	5026	5048	4497	3309	4977
FAN_r2.2ch1Bia	254	247	808	814	835	287	1094	982	1428	1628	1626	1376	972	1600
FAN_r2.2ch1Bib	209	214	332	335	296	81	441	355	574	675	659	560	387	626
FAN_r2.2ch1X1a	119	108	403	416	397	86	427	402	563	632	632	543	463	595
FAN_r2.2ch1X1b	324	316	909	905	888	224	877	774	1311	1474	1489	1274	852	1427
FAN_r2.2ch1X2a	87	83	195	195	202	65	333	324	359	405	396	318	328	405
FAN_r2.2ch1X2b	58	81	170	173	151	38	210	184	289	335	321	263	224	321
FAN_r2.2ch1X3a	28	24	61	66	49	29	156	141	142	172	180	115	153	149
FAN_r2.2ch1X3b	38	55	107	117	127	32	189	139	209	259	249	231	186	231
FAN_r2.2ch2Ava	923	878	5801	5800	5787	1520	6086	5315	6915	8081	8071	6921	5681	7658
FAN_r2.2ch2Avb	954	906	5538	5635	5671	1249	5673	4907	6368	7499	7469	6525	5192	7321
FAN_r2.2ch2Bia	90	87	142	164	173	50	331	287	396	475	495	403	305	442
FAN_r2.2ch2Bib	284	278	395	414	383	124	642	496	758	837	817	748	598	799
FAN_r2.2ch2X1a	103	112	296	302	293	67	462	409	577	649	638	542	401	624
FAN_r2.2ch2X1b	149	149	356	360	350	64	479	377	665	725	715	569	409	626
FAN_r2.2ch2X2a	50	47	78	76	85	18	149	132	194	231	233	186	138	229
FAN_r2.2ch2X2b	56	58	105	114	100	46	275	221	315	367	375	289	268	357
FAN_r2.2ch3Ava	1706	1662	8682	8760	8753	2495	8306	7229	9743	11221	11123	9897	7769	10925
FAN_r2.2ch3Avb	1528	1526	7775	7843	7702	2117	6667	5878	8288	9615	9716	8244	6437	9299
FAN_r2.2ch3Bia	382	334	629	652	589	180	712	550	999	1135	1018	927	612	984
FAN_r2.2ch3Bib	382	358	768	788	781	257	1023	901	1226	1457	1393	1121	900	1300
FAN_r2.2ch3X1a	452	446	919	958	990	300	1079	953	1577	1835	1763	1522	1107	1704
FAN_r2.2ch3X1b	438	425	990	1018	1036	296	1172	1035	1617	1870	1831	1560	1119	1812
FAN_r2.2ch3X2a	128	136	224	224	239	48	280	270	440	500	481	387	261	448
FAN_r2.2ch3X2b	250	257	454	467	458	86	478	436	725	799	799	693	445	782
FAN_r2.2ch4Ava	1167	1158	6282	6357	6452	1927	6170	5411	6839	8010	8109	6950	5621	7860
FAN_r2.2ch4Avb	981	1000	5837	5886	5814	1603	5609	5035	6315	7371	7427	6358	5312	7079
FAN_r2.2ch4Bia	221	222	320	322	326	51	373	321	446	526	520	434	315	514
FAN_r2.2ch4Bib	72	74	147	148	152	28	299	261	408	494	479	382	250	467
FAN_r2.2ch4X1a	92	91	304	326	347	143	519	451	680	746	741	550	481	665
FAN_r2.2ch4X1b	275	287	1520	1540	1527	428	1353	1216	1958	2243	2289	1856	1408	2128
FAN_r2.2ch4X2a	14	15	45	43	45	7	100	82	107	129	130	109	85	132
FAN_r2.2ch4X2b	33	35	53	56	54	16	92	75	123	147	132	106	99	141
FAN_r2.2ch5Ava	1742	1694	7501	7626	7499	1825	7524	6646	8367	9655	9693	8758	6968	9487
FAN_r2.2ch5Avb	1021	992	5474	5555	5568	1273	5286	4664	6112	7203	7238	6453	4930	6984
FAN_r2.2ch5Bia	452	498	684	676	703	130	966	856	1169	1347	1345	1110	871	1312
FAN_r2.2ch5Bib	243	232	401	419	445	165	839	729	911	1107	1113	818	757	1087
FAN_r2.2ch5X1a	228	205	304	319	314	110	459	413	597	705	729	601	407	654
FAN_r2.2ch5X1b	141	145	249	251	274	99	438	371	643	714	691	588	374	600
FAN_r2.2ch5X2a	38	48	139	140	141	43	185	171	241	270	245	189	138	260
FAN_r2.2ch5X2b	29	28	59	60	62	7	98	78	116	139	141	104	81	125
FAN_r2.2ch6Av1a	664	725	4023	4094	4109	926	3762	3159	4411	5215	5196	4547	3488	5019
FAN_r2.2ch6Av1b	887	890	3680	3715	3712	880	3277	2787	3897	4586	4647	3885	2964	4380
FAN_r2.2ch6Av2a	1103	1069	5727	5778	5700	1184	5497	4797	6753	7865	7757	6670	5297	7542
FAN_r2.2ch6Av2b	1094	1012	4428	4499	4390	975	3788	3310	4821	5600	5429	4775	3836	5306
FAN_r2.2ch6Bia	544	529	840	851	891	289	1391	1180	1940	2192	2133	1672	1266	2025
FAN_r2.2ch6Bib	456	472	823	828	797	183	1307	1118	1738	1966	1992	1623	1233	1916
FAN_r2.2ch6X1a	296	326	415	415	425	119	525	436	857	955	928	717	469	902
FAN_r2.2ch6X1b	549	524	731	775	804	182	703	726	1134	1279	1238	1056	704	1246
FAN_r2.2ch6X2a	140	121	224	241	220	52	283	254	409	447	452	303	246	419
FAN_r2.2ch6X2b	124	116	233	232	241	73	252	219	358	396	394	345	326	406
FAN_r2.2ch6X3a	38	41	107	110	111	43	122	109	168	197	193	156	98	202
FAN_r2.2ch6X3b	83	78	177	175	182	41	208	186	272	310	310	242	204	311
FAN_r2.2ch7Ava	1609	1505	7794	7895	7984	2064	7117	6157	8516	9925	9945	8661	6647	9886
FAN_r2.2ch7Avb	1471	1375	6583	6708	6685	1741	6314	5605	7667	9003	8807	7893	6171	8725
FAN_r2.2ch7Bia	260	242	431	466	425	144	869	753	1061	1219	1255	951	766	1173
FAN_r2.2ch7Bib	128	124	287	320	355	133	749	697	957	1082	1084	818	552	1012
FAN_r2.2ch7X1a	197	176	459	456	418	124	580	477	741	845	809	656	516	780
FAN_r2.2ch7X1b	216	214	403	446	408	154	552	449	720	809	803	618	468	763
FAN_r2.2ch7X2a	202	187	413	408	495	177	515	441	760	861	811	619	523	712
FAN_r2.2ch7X2b	281	279	550	564	530	121	562	436	791	915	823	708	632	812
FAN_r2.2ch0	17080	16875	61844	62690	62015	15906	59692	53157	80549	91767	91485	77282	55560	86623
